# Ex utero development of mouse embryos from fertilization to mid-gestation

**DOI:** 10.64898/2026.11.17.767265

**Authors:** Gulben Gurhan, Alperen Yilmaz, Dmitry Lokshtanov, Mohammad Ghosheh, Francesco Roncato, Juana De La O, Lihua Wang, Xiushuai Yang, Castle Raley, Inbal Serfaty, Nizar Khatib, Reli Rachel Kakun, Nassrala Zawahri, Suhail Elias, Sergey Viukov, Itay Maza, Bernardo Oldak, Noa Novershtern, Alejandro Aguilera-Castrejon, Jacob H. Hanna

## Abstract

Early mammalian development has largely been studied as two periods divided by implantation: a pre-implantation period, when the embryo transits freely through the maternal reproductive tract, and a post-implantation period, when it develops within the uterine tissues. Although robust culture methods for mammalian pre-implantation^1,2^ or post-implantation^3–9^ embryos have been established, the continuous transition from the pre-implantation zygote to organogenesis has remained recalcitrant to faithful capture in vitro in mammalian species^10–15^. Here we establish **PR**E-implantation-**I**nitiated **Ex Ut**ero culture (**PRI-ExUt**), a sequential platform supporting continuous development of natural mouse embryos from the zygote to the E9.5 organogenesis stage, spanning nearly half of gestation without maternal interaction, embedding within exogenous extracellular matrices or co-culture with endometrial organoids. Cultured zygotes developed in vitro into blastocysts, formed egg cylinders, completed gastrulation, and progressed through neurulation, somitogenesis, axial turning and neural tube closure, generating embryonic and extra-embryonic tissues with morphology and single-cell transcriptional identity highly similar to those of stage-matched natural embryos developed in utero. We harnessed this platform as a functional benchmark for mouse stem-cell-derived blastoids and found that supplementation with an in vitro-derived OCT4+GATA6+NANOG− primitive endoderm-like population substantially extended their developmental potential, enabling bona fide mouse blastoids to reach mid-gastrulation egg-cylinder stages, contingent upon application of PRI-ExUt approach. Collectively, our findings demonstrate that mouse embryos can self-organize faithfully from fertilization to mid-gestation independently of maternal input and establish a continuous experimental window into the first half of mouse embryogenesis. By supporting continuous ex utero development from the zygote to E9.5 in the mouse (corresponding to human Carnegie stages 12–13, 26–32 days post fertilization), this platform offers a flexible framework for evaluating the developmental potential of mouse pre-implantation embryos and embryo models, and informs ongoing international ethical discussions and legislative efforts to revisit the limits placed on human embryo in vitro culture beyond day 14.
