## Supplementary Table S1 for "Ex utero development of mouse embryos from fertilization to mid-gestation"

### Sheet: Sheet1
Sample	Source	Protocol	GEO/OMIX number	Embryonic Stage	Name in previous publication	Number of embryos	Sample description
InUt_E75_1e_r1	Yilmaz et al	in-utero	GSM8916989	E7.5	InUt_E75_1e_r1	1	E7.5 natural embryo
ExUt_E75_1e_d6_headfold	Hadas et al	psi-ex-utero	GSM8280623	E7.5		1	Head_fold E7.5, ex-utero
ExUt_E75_1e_d6_latestreak	Hadas et al	psi-ex-utero	GSM8280624	E7.5		1	Late_streak, E7.5, ex-utero
TFSEM_E75_1e	Yilmaz et al	tfsem	GSM8916990	E7.5	TFSEM_E75_1e	1	Day 8 TFSEM (~E7.5)
PrI_ExUt_E75_2e	This paper	pri-ex-utero	GSM10092549	E7.5		2	2 pooled Ex-Ut embryos, started from zygote
InUt_E85_1e_r1	Tarazi et al	in-utero	GSM6372146	E8.5	InUtE85singleembryo1	1	A single In-utero natural embryo, E8.5, replicate 1
InUt_E85_1e_r2	Tarazi et al	in-utero	GSM6372147	E8.5	InUtE85singleembryo2	1	A single In-utero natural embryo, E8.5, replicate 2
InUt_E85_1e_r4	Tarazi et al	in-utero	GSM6372148	E8.5	InUtE85singleembryo4	1	A single In-utero natural embryo, E8.5, replicate 4
InUt_E85_2e_r1	Tarazi et al	in-utero	GSM6372149	E8.5	InUtE85twoembryos	2	2 pooled In-utero natural embryos, E8.5
InUt_E85_1e_r5	Aguilera et al	in-utero	GSM6372150	E8.5	InUt_E85_1	1	A single In-utero natural embryo, E8.5, replicate 5
InUt_E85_3e_r1	Aguilera et al	in-utero	GSM6372151	E8.5	InUt_E85_pool-3emb	3	3 pooled In-utero natural embryos, E8.5
ExUt_E85_1e_d6	Aguilera et al	psi-ex-utero	GSM4498728	E8.5	ExUt_E85_1	1	mouse E8.5 embryo, ex utero, replicate 1
ExUt_E85_3e_d6	Aguilera et al	psi-ex-utero	GSM4498729	E8.5	ExUt_E85_pool-3emb	3	mouse E8.5 embryo, ex utero, replicate 2, 3 pooled embryos
TFSEM_E85_5e_r1	Yilmaz et al	tfsem	GSM8916991	E8.5	SEM_E8_5	5	Day 10 TFSEM (~E8.5), 5 pooled TFSEMs, replicate 1
TFSEM_E85_5e_r2	Yilmaz et al	tfsem	GSM8916992	E8.5	SEM_E8_5_V2	5	Day 10 TFSEM (~E8.5), 5 pooled TFSEMs, technical replicate 2
TFSEM_E85_1e_r1	Yilmaz et al	tfsem	GSM8916993	E8.5	SEM_E8_5-1EMB	1	Day 10 TFSEM (~E8.5), a single TFSEM
TFSEM_E85_5e_r3	Yilmaz et al	tfsem	GSM8916994	E8.5	SEM_E8_5-5EMB	5	Day 10 TFSEM (~E8.5), 5 pooled TFSEMs, biological replicate 3
SEM_E85_2e_r1	Tarazi et al	sem	GSM6372141	E8.5	Cdx2-3d-2pooled	2	2 pooled synthetic-embryos, ex utero, from 3-days induced iCdx2 cells, replicate 1 (~E8.5)
SEM_E85_1e_r1	Tarazi et al	sem	GSM6372142	E8.5	Cdx2-3d-1emb	1	A single synthetic-embryo, ex utero, from 3-days induced iCdx2 cells, replicate 2 (~E8.5)
SEM_E85_2e_r2	Tarazi et al	sem	GSM6372143	E8.5	Cdx2-10d-2pooled	2	2 pooled synthetic-embryos, ex utero, from 10-days induced iCdx2 cells, replicate 1 (~E8.5)
SEM_E85_2e_r3	Tarazi et al	sem	GSM6372144	E8.5	Cdx2-0d-2pooled	2	2 pooled synthetic-embryos, ex utero, from 10-days induced iCdx2 cells, replicate 2 (~E8.5)
SEM_E85_2e_r4	Tarazi et al	sem	GSM6372145	E8.5	TSCbl-2pooled	2	2 pooled synthetic-embryos, ex utero, from established early passage embryo derived TSCs (eTSC) (~E8.5)
PrI_ExUt_E85_1e	This paper	pri-ex-utero	GSM10092550	E8.5	ExUt_E85_1e_d0	1	1 Ex-utero embryo, started from zygote
InUt_E95	This paper	in-utero	GSM10092553	E9.5		1	1 In-utero embryo, E9.5
PrI_ExUt_E95_lib01	This paper	pri-ex-utero	GSM10092551	E9.5		1	1 Ex-utero embryo, started from zygote, library 1
PrI_ExUt_E95_lib02	This paper	pri-ex-utero	GSM10092552	E9.5		1	1 Ex-utero embryo, started from zygote, library 2
Pri_ExUt_E45_24h	This paper	pri-ex-utero	GSM10092554	E4.5+24h		40-60	Pri-Ex-utero 40-60 Embryos, E4.5 + 24h, equivalent to E4.5 in-utero
Pri_ExUt_E45_48h	This paper	pri-ex-utero	GSM10092555	E4.5+48h		40-60	Pri-Ex-utero 40-60 Embryos, E4.5 + 48h, equivalent to E5.0 in-utero
Pri_ExUt_E45_72h	This paper	pri-ex-utero	GSM10092556	E4.5+72h		40-60	Pri-Ex-utero 40-60 Embryos, E4.5 + 72h, equivalent to E5.5 in-utero
E4.5 in-utero	Cao et al	in-utero	OMIX014646-27	E4.5		23	E4.5 in-utero
E5.0 in-utero	Cao et al	in-utero	OMIX014646-28	E5.0		10	E5.0 in-utero
E5.5 in-utero	Cao et al	in-utero	OMIX014646-29	E5.5		9	E5.5 in-utero
E5.5, scRNAseq	Chen et al	in-utero	GSM7729307	E5.5		50	E5.5 in-utero
EDG7.5, scRNAseq	Chen et al	in-utero diapause	GSM7729308			200-250	diapuse E7.5 in-utero embryo
EDG9.5, scRNAseq	Chen et al	in-utero diapause	GSM7729309			200-250	diapuse E9.5 in-utero embryo
Reactivated, scRNAseq	Chen et al	in-utero	GSM7729310			200-250	reactivated embryo
Mouse V6.5 based ESC in 2i/LIF on MEF	This paper	2i/LIF cell culture		none			mESCs cultured in 2i/LIF media on MEF
Mouse V6.5 based ESC in PrESC media on MEF	This paper	Naïve mouse ESCs transferred into PrESC media		none			mESCs transferred into PrESC culture media (Ohinata et al.) on MEF
ESC_Ohi	Ohinata et al	mESC cell culture	GSE159183	none			Mouse Embryo derived ESC cultured in ES media
XEN_Ohi	Ohinata et al	XEN cell culture	GSE159183	none			Mouse Embryo derived XEN cells cultured in XEN media
PrES_Ohi	Ohinata et al	PrES cell culture	GSE159183	none			Mouse Embryo derived PrESCs expanded in PrESC media
